# *RET* enhancer haplotype-dependent remodeling of the human fetal gut development program

**DOI:** 10.1101/2022.07.26.501565

**Authors:** Sumantra Chatterjee, Lauren E. Fries, Or Yaacov, Nan Hu, Hanna E. Berk-Rauch, Aravinda Chakravarti

## Abstract

Hirschsprung disease (HSCR) is associated with deficiency of the receptor tyrosine kinase RET, resulting in loss of cells of the enteric nervous system (ENS) during fetal gut development. The major contribution to HSCR risk is from common sequence variants in *RET* enhancers with additional risk from rare coding variants in many genes. Here, we demonstrate that these *RET* enhancer variants specifically alter the human fetal gut development program through significant decreases in gene expression of *RET*, members of the *RET-EDNRB* gene regulatory network (GRN), other HSCR genes, and an altered transcriptome with 2,382 differentially expressed genes with diverse neuronal and mesenchymal functions. A parsimonious hypothesis for these results is that beyond RET’s direct effect on its GRN, it also has a major role in enteric neural crest derived cell (ENCDC) precursor proliferation, its deficiency reducing ENCDCs with relative expansion of non-ENCDC cells. Thus, genes reducing RET proliferative activity can potentially cause HSCR. One such class is the 23 *RET*-dependent transcription factors enriched in early gut development. We show that their knockdown in human neuroblastoma SK-N-SH cells reduces *RET* and/or *EDNRB* gene expression, expanding the *RET-EDNRB* GRN. The human embryos we studied had major remodeling of the gut transcriptional but were unlikely to have had HSCR: thus, genetic changes in addition to those in *RET* are required for a significant enough reduction in ENCDCs to cause aganglionosis.
