## Supplementary Table 2 for "*RET* enhancer haplotype-dependent remodeling of the human fetal gut development program"

### Sheet: Sheet2
Well position	Gene name	Description	Gene ID	Accession	siRNA ID
A01	ASCL1	achaete-scute complex homolog 1 (Drosophila)	429	NM_004316	s1657	CAACUGCAAUUUUCCCUAUtt	AUAGGGAAAAUUGCAGUUGta		Each well contains ~12 µl pool of 3 individual siRNAs (each at 5mM)
A01	ASCL1	achaete-scute complex homolog 1 (Drosophila)	429	NM_004316	s1658	GUGUCUUACUUUAUAGAAAtt	UUUCUAUAAAGUAAGACACat
A01	ASCL1	achaete-scute complex homolog 1 (Drosophila)	429	NM_004316	s1656	CCAACGACUUGAACUCCAUtt	AUGGAGUUCAAGUCGUUGGag
B01	BACH1	BTB and CNC homology 1, basic leucine zipper transcription factor 1	571	NM_001186	s1858	GAGUGUCCGUGGUUAGGUAtt	UACCUAACCACGGACACUCag
B01	BACH1	BTB and CNC homology 1, basic leucine zipper transcription factor 1	571	NM_001186	s1859	GGAACUGACAGAGUCCGUAtt	UACGGACUCUGUCAGUUCCaa
B01	BACH1	BTB and CNC homology 1, basic leucine zipper transcription factor 1	571	NM_001186	s1860	CUUCCACUCAAGAAUCGUAtt	UACGAUUCUUGAGUGGAAGta
C01	EDNRB	endothelin receptor type B	1910	NM_003991	s4468	CUCUGAGUAUUGACAGAUAtt	UAUCUGUCAAUACUCAGAGca
C01	EDNRB	endothelin receptor type B	1910	NM_003991	s4469	CUGUUGGUAUUGGACUAUAtt	UAUAGUCCAAUACCAACAGaa					µl
C01	EDNRB	endothelin receptor type B	1910	NM_003991	s4470	GCAUUAACCCAAUUGCUCUtt	AGAGCAAUUGGGUUAAUGCag
D01	EMX2	empty spiracles homeobox 2	2018	NM_004098	s4668	UCAGCCUCACGGAAACUCAtt	UGAGUUUCCGUGAGGCUGAgg
D01	EMX2	empty spiracles homeobox 2	2018	NM_004098	s4669	GGCUCAGAUUCGCAACAAAtt	UUUGUUGCGAAUCUGAGCCtt
D01	EMX2	empty spiracles homeobox 2	2018	NM_004098	s4670	CAUAUUAACCGGUGGAGAAtt	UUCUCCACCGGUUAAUAUGgt
E01	FOXC1	forkhead box C1	2296	NM_001453	s223547	GAAAGUCGCUUUCUUUUUAtt	UAAAAAGAAAGCGACUUUCat
E01	FOXC1	forkhead box C1	2296	NM_001453	s5227	AGAGGAUCGGCUUGAACAAtt	UUGUUCAAGCCGAUCCUCUgt
E01	FOXC1	forkhead box C1	2296	NM_001453	s5228	CCAGUGAACGGGAAUAGUAtt	UACUAUUCCCGUUCACUGGag
F01	FOXD1	forkhead box D1	2297	NM_004472	s5229	GAAAAAUGGUUAACAUGUUtt	AACAUGUUAACCAUUUUUCct
F01	FOXD1	forkhead box D1	2297	NM_004472	s5230	AAAUAAUGGUCAAAAGAAUtt	AUUCUUUUGACCAUUAUUUtt
F01	FOXD1	forkhead box D1	2297	NM_004472	s5231	AUAUCGCGCUCAUCACUAUtt	AUAGUGAUGAGCGCGAUAUac
G01	FOXC2	forkhead box C2 (MFH-1, mesenchyme forkhead 1)	2303	NM_005251	s5244	AGAAGGACGUGUCCAAGGAtt	UCCUUGGACACGUCCUUCUtt
G01	FOXC2	forkhead box C2 (MFH-1, mesenchyme forkhead 1)	2303	NM_005251	s194415	AGAACGCGCCCGAGAAGAAtt	UUCUUCUCGGGCGCGUUCUgg
G01	FOXC2	forkhead box C2 (MFH-1, mesenchyme forkhead 1)	2303	NM_005251	s223559	CGAGCAGAAUUACUACCGGtt	CCGGUAGUAAUUCUGCUCGct
H01	GATA2	GATA binding protein 2	2624	NM_032638	s5596	CGACCACUCAUCAAGCCCAtt	UGGGCUUGAUGAGUGGUCGgt
H01	GATA2	GATA binding protein 2	2624	NM_032638	s5597	GAAGUGUCUCCUGACCCUAtt	UAGGGUCAGGAGACACUUCtt
H01	GATA2	GATA binding protein 2	2624	NM_032638	s5598	GUGCAUGCAGGAGAAGUCAtt	UGACUUCUCCUGCAUGCACtt
A02	HOXA9	homeobox A9	3205	NM_152739	s6773	CAUCGAUCCCAAUAACCCAtt	UGGGUUAUUGGGAUCGAUGgg
A02	HOXA9	homeobox A9	3205	NM_152739	s223865	CUCCAGUUGAUAGAGAAAAtt	UUUUCUCUAUCAACUGGAGga
A02	HOXA9	homeobox A9	3205	NM_152739	s6775	CGCUUGACACUCACACUUUtt	AAAGUGUGAGUGUCAAGCGtg
B02	HOXB9	homeobox B9	3219	NM_024017	s6812	CAAUAAAAUUUGCGAAGGAtt	UCCUUCGCAAAUUUUAUUGtc
B02	HOXB9	homeobox B9	3219	NM_024017	s6813	GCCGUGCUGUCUAAUCAAAtt	UUUGAUUAGACAGCACGGCct
B02	HOXB9	homeobox B9	3219	NM_024017	s6814	CAAUCUGAGUGAGAGACAAtt	UUGUCUCUCACUCAGAUUGag
C02	HOXC6	homeobox C6	3223	NM_004503	s6823	GGAUCUACUCGACUCCCUUtt	AAGGGAGUCGAGUAGAUCCgg
C02	HOXC6	homeobox C6	3223	NM_004503	s6821	CGCUCAGGAUUUUAGUUCUtt	AGAACUAAAAUCCUGAGCGat
C02	HOXC6	homeobox C6	3223	NM_004503	s6822	GUAUGACUAUGGAUCUAAUtt	AUUAGAUCCAUAGUCAUACgg
D02	HOXC8	homeobox C8	3224	NM_022658	s6826	GCAGUGGACGGCAAACUUAtt	UAAGUUUGCCGUCCACUGCgc
D02	HOXC8	homeobox C8	3224	NM_022658	s6824	CACUAACAGUAGCGAAGGAtt	UCCUUCGCUACUGUUAGUGtt
D02	HOXC8	homeobox C8	3224	NM_022658	s6825	AUCCUUAUUUGACACGAAAtt	UUUCGUGUCAAAUAAGGAUta
E02	HOXC9	homeobox C9	3225	NM_006897	s6827	UCUCUUCAAUAUGUAUUUAtt	UAAAUACAUAUUGAAGAGAaa
E02	HOXC9	homeobox C9	3225	NM_006897	s6828	GCUCAUCUCUCACGACAAUtt	AUUGUCGUGAGAGAUGAGCga
E02	HOXC9	homeobox C9	3225	NM_006897	s6829	AAUCGAAGGAUGAAGAUGAtt	UCAUCUUCAUCCUUCGAUUct
F02	ISL1	ISL LIM homeobox 1	3670	NM_002202	s7528	CAACUUCCAGAUACACCUAtt	UAGGUGUAUCUGGAAGUUGag
F02	ISL1	ISL LIM homeobox 1	3670	NM_002202	s7526	GUACAUGCUUUGUUAGGGAtt	UCCCUAACAAAGCAUGUACag
F02	ISL1	ISL LIM homeobox 1	3670	NM_002202	s7527	GCAGUGAAGUAGCAUCAAUtt	AUUGAUGCUACUUCACUGCca
G02	MYOG	myogenin (myogenic factor 4)	4656	NM_002479	s9234	CCUCAUCCAUGUAAGGUUAtt	UAACCUUACAUGGAUGAGGaa
G02	MYOG	myogenin (myogenic factor 4)	4656	NM_002479	s9232	ACUUAUUUGGAUUUCCUUUtt	AAAGGAAAUCCAAAUAAGUta
G02	MYOG	myogenin (myogenic factor 4)	4656	NM_002479	s9233	CAAGGUCUCCUGUGCUGAAtt	UUCAGCACAGGAGACCUUGgt
H02	PEG3	paternally expressed 3	5178	NM_006210	s10291	GCUCAUUCCUUUUCGAGCAtt	UGCUCGAAAAGGAAUGAGCta
H02	PEG3	paternally expressed 3	5178	NM_006210	s10292	GAUUCAGGGCUUAAACGUAtt	UACGUUUAAGCCCUGAAUCct
H02	PEG3	paternally expressed 3	5178	NM_006210	s10293	GCACCAGUCGAGGUCUAAAtt	UUUAGACCUCGACUGGUGCtt
A03	PLAG1	pleiomorphic adenoma gene 1	5324	NM_002655	s10598	CAGUUAAACCUCUACAACAtt	UGUUGUAGAGGUUUAACUGca
A03	PLAG1	pleiomorphic adenoma gene 1	5324	NM_002655	s10599	CCAGUGAACUGUUAUCAAAtt	UUUGAUAACAGUUCACUGGaa
A03	PLAG1	pleiomorphic adenoma gene 1	5324	NM_002655	s10600	CAAGCAUCGUCAUCAUCUAtt	UAGAUGAUGACGAUGCUUGag
B03	PRRX1	paired related homeobox 1	5396	NM_006902	s10743	CCCUGCAGGCGAAAAAGAAtt	UUCUUUUUCGCCUGCAGGGtg
B03	PRRX1	paired related homeobox 1	5396	NM_006902	s10744	GCGUGUCUUUGAGCGGACAtt	UGUCCGCUCAAAGACACGCtc
B03	PRRX1	paired related homeobox 1	5396	NM_006902	s10745	GCAGCGAAGGAAUAGGACAtt	UGUCCUAUUCCUUCGCUGCtt
C03	RET	ret proto-oncogene	5979	NM_020630	s11935	GCUUGUCCCGAGAUGUUUAtt	UAAACAUCUCGGGACAAGCcg
C03	RET	ret proto-oncogene	5979	NM_020630	s11936	GGAUUGAAAACAAACUCUAtt	UAGAGUUUGUUUUCAAUCCat
C03	RET	ret proto-oncogene	5979	NM_020630	s11937	CCACUGCUACCACAAGUUUtt	AAACUUGUGGUAGCAGUGGat
D03	SALL1	sal-like 1 (Drosophila)	6299	NM_002968	s12466	CCACGAAAGGGAAUCUUAAtt	UUAAGAUUCCCUUUCGUGGtg
D03	SALL1	sal-like 1 (Drosophila)	6299	NM_002968	s12464	GCAGCGACCUUUCAGAACAtt	UGUUCUGAAAGGUCGCUGCag
D03	SALL1	sal-like 1 (Drosophila)	6299	NM_002968	s12465	CCUGAGCAUUUGGACAAUAtt	UAUUGUCCAAAUGCUCAGGca
E03	SNAI1	snail homolog 1 (Drosophila)	6615	NM_005985	s13186	GAAUGUCCCUGCUCCACAAtt	UUGUGGAGCAGGGACAUUCgg
E03	SNAI1	snail homolog 1 (Drosophila)	6615	NM_005985	s13187	CACUGGUAUUUAUAUUUCAtt	UGAAAUAUAAAUACCAGUGta
E03	SNAI1	snail homolog 1 (Drosophila)	6615	NM_005985	s13185	GGACAAAGGCUGACAGACUtt	AGUCUGUCAGCCUUUGUCCtg
F03	SOX10	SRY (sex determining region Y)-box 10	6663	NM_006941	s13309	CCACCUCACAGAUCGCCUAtt	UAGGCGAUCUGUGAGGUGGat
F03	SOX10	SRY (sex determining region Y)-box 10	6663	NM_006941	s13310	CCGUAUGCAGCACAAGAAAtt	UUUCUUGUGCUGCAUACGGag
F03	SOX10	SRY (sex determining region Y)-box 10	6663	NM_006941	s13311	GCAACGUGGACAUUGGUGAtt	UCACCAAUGUCCACGUUGCcg
G03	TBX2	T-box 2	6909	NM_005994	s13831	GCAUGUACAUCCACCCAGAtt	UCUGGGUGGAUGUACAUGCgt
G03	TBX2	T-box 2	6909	NM_005994	s13829	UGGACAUUGUAGCCGCUGAtt	UCAGCGGCUACAAUGUCCAtc
G03	TBX2	T-box 2	6909	NM_005994	s13830	GAUCGACAACAACCCGUUUtt	AAACGGGUUGUUGUCGAUCtt
H03	TBX3	T-box 3	6926	NM_005996	s13865	GAAACUCCCUUAUAGUACAtt	UGUACUAUAAGGGAGUUUCaa
H03	TBX3	T-box 3	6926	NM_005996	s13866	CCAACAACAUUUCAGACAAtt	UUGUCUGAAAUGUUGUUGGtg
H03	TBX3	T-box 3	6926	NM_005996	s13867	GCUGAUGACUGUCGUUAUAtt	UAUAACGACAGUCAUCAGCag
A04	TWIST1	twist homolog 1 (Drosophila)	7291	NM_000474	s14523	AGAACACCUUUAGAAAUAAtt	UUAUUUCUAAAGGUGUUCUta
A04	TWIST1	twist homolog 1 (Drosophila)	7291	NM_000474	s14524	GCACCAUCCUCACACCUCUtt	AGAGGUGUGAGGAUGGUGCcg
A04	TWIST1	twist homolog 1 (Drosophila)	7291	NM_000474	s14525	GACCCAUGGUAAAAUGCAAtt	UUGCAUUUUACCAUGGGUCct
B04	NFAT5	nuclear factor of activated T-cells 5, tonicity-responsive	10725	NM_006599	s223154	GCUAAUCAGGAGCAACAGAtt	UCUGUUGCUCCUGAUUAGCca
B04	NFAT5	nuclear factor of activated T-cells 5, tonicity-responsive	10725	NM_006599	s21069	GUACCUCGUAAAUCACGAAtt	UUCGUGAUUUACGAGGUACct
B04	NFAT5	nuclear factor of activated T-cells 5, tonicity-responsive	10725	NM_006599	s21070	CAGAGUAACUGGACGAAAUtt	AUUUCGUCCAGUUACUCUGca
C04	SIX2	SIX homeobox 2	10736	NM_016932	s21092	CUUUUCGUCUAGUAACUUAtt	UAAGUUACUAGACGAAAAGct
C04	SIX2	SIX homeobox 2	10736	NM_016932	s21093	GACUGAGUCUUGAACCACAtt	UGUGGUUCAAGACUCAGUCtc
C04	SIX2	SIX homeobox 2	10736	NM_016932	s21094	GGGAAUAAAUUAUACACCAtt	UGGUGUAUAAUUUAUUCCCtt
D04	ZNF521	zinc finger protein 521	25925	NM_015461	s24760	GUACGACUCCAGAUUCCAAtt	UUGGAAUCUGGAGUCGUACtg
D04	ZNF521	zinc finger protein 521	25925	NM_015461	s24761	GCGAUCAUUUUGUUAGAAAtt	UUUCUAACAAAAUGAUCGCat
D04	ZNF521	zinc finger protein 521	25925	NM_015461	s24762	CGAACCUUCUUCUCCGAAAtt	UUUCGGAGAAGAAGGUUCGag
E04	FOXP1	forkhead box P1	27086	NM_001012505	s25789	GCAGCAACCACUUACUAGAtt	UCUAGUAAGUGGUUGCUGCcg
E04	FOXP1	forkhead box P1	27086	NM_032682	s200510	GCAAGUUAGUGGAUUAAAAtt	UUUUAAUCCACUAACUUGCtg
E04	FOXP1	forkhead box P1	27086	NM_032682	s200511	AGACCUCCUUAAUAAUGAAtt	UUCAUUAUUAAGGAGGUCUtg
F04	BAZ2B	bromodomain adjacent to zinc finger domain, 2B	29994	NM_013450	s26866	GCGUCUCACUCAUUGCGUUtt	AACGCAAUGAGUGAGACGCat
F04	BAZ2B	bromodomain adjacent to zinc finger domain, 2B	29994	NM_013450	s26867	CACAUGCACUAGAACGGAAtt	UUCCGUUCUAGUGCAUGUGca
F04	BAZ2B	bromodomain adjacent to zinc finger domain, 2B	29994	NM_013450	s26865	GUGGUGCAGUUCUUACGAAtt	UUCGUAAGAACUGCACCACca
G04	LEF1	lymphoid enhancer-binding factor 1	51176	NM_016269	s27616	GUUGCUGAGUGUACUCUAAtt	UUAGAGUACACUCAGCAACga
G04	LEF1	lymphoid enhancer-binding factor 1	51176	NM_016269	s27617	GGUCUGCAAGAGACAAUUAtt	UAAUUGUCUCUUGCAGACCag
G04	LEF1	lymphoid enhancer-binding factor 1	51176	NM_016269	s27618	GAGUUAUUCCGGGUACAUAtt	UAUGUACCCGGAAUAACUCga
H04	PRRX2	paired related homeobox 2	51450	NM_016307	s195224	GAAGUGACCUUCUCCUGGAtt	UCCAGGAGAAGGUCACUUCct
H04	PRRX2	paired related homeobox 2	51450	NM_016307	s224209	GAGUUCAGCCUGCACCACAtt	UGUGGUGCAGGCUGAACUCct
H04	PRRX2	paired related homeobox 2	51450	NM_016307	s195223	UCAUUUAGUUUGUGUAUUAtt	UAAUACACAAACUAAAUGAgg
A05	BCL11A	B-cell CLL/lymphoma 11A (zinc finger protein)	53335	NM_138559	s28684	GCAGGGUAUUUGUAAAGAUtt	AUCUUUACAAAUACCCUGCgg
A05	BCL11A	B-cell CLL/lymphoma 11A (zinc finger protein)	53335	NM_138559	s28683	GGAUGACGAUUGUUUAUCAtt	UGAUAAACAAUCGUCAUCCtc
A05	BCL11A	B-cell CLL/lymphoma 11A (zinc finger protein)	53335	NM_138559	s28682	GAGCACAAACGGAAACAAUtt	AUUGUUUCCGUUUGUGCUCga
B05	BNC2	basonuclin 2	54796	NM_017637	s29450	GGAAUAACCGAGAUAAAGAtt	UCUUUAUCUCGGUUAUUCCtt
B05	BNC2	basonuclin 2	54796	NM_017637	s29451	GCAUUCAUCACUUCGAAAAtt	UUUUCGAAGUGAUGAAUGCtg
B05	BNC2	basonuclin 2	54796	NM_017637	s29452	GACUUGUGAUCAGUGUAAAtt	UUUACACUGAUCACAAGUCct
C05	BARX1	BARX homeobox 1	56033	NM_021570	s31860	GCUACAGUCUCUACCCUGAtt	UCAGGGUAGAGACUGUAGCtt
C05	BARX1	BARX homeobox 1	56033	NM_021570	s31859	CCAACGAGCGAGCAGCUUAtt	UAAGCUGCUCGCUCGUUGGaa
C05	BARX1	BARX homeobox 1	56033	NM_021570	s31861	GGAAGAAAAUAGUGCUGCAtt	UGCAGCACUAUUUUCUUCCac
D05	LHX9	LIM homeobox 9	56956	NM_001014434	s32486	CAUCGUCAAUUACAACUCAtt	UGAGUUGUAAUUGACGAUGtc
D05	LHX9	LIM homeobox 9	56956	NM_001014434	s32487	GAAGGAACCUUUUGCGGCAtt	UGCCGCAAAAGGUUCCUUCtg
D05	LHX9	LIM homeobox 9	56956	NM_001014434	s32488	UGACAUCCGUGACCUCUAAtt	UUAGAGGUCACGGAUGUCAct
E05	SALL4	sal-like 4 (Drosophila)	57167	NM_020436	s224456	CGGUGGAUGUCAAACCCAAtt	UUGGGUUUGACAUCCACCGcg
E05	SALL4	sal-like 4 (Drosophila)	57167	NM_020436	s32817	GAGUCUGUGGUGUACCUAAtt	UUAGGUACACCACAGACUCcg
E05	SALL4	sal-like 4 (Drosophila)	57167	NM_020436	s32815	GCAAGGUUUUUGGGACUGAtt	UCAGUCCCAAAAACCUUGCta
F05	ALX4	ALX homeobox 4	60529	NM_021926	s34128	GGUUCCCUGCUACGCUAAAtt	UUUAGCGUAGCAGGGAACCtg
F05	ALX4	ALX homeobox 4	60529	NM_021926	s34127	ACAAGUUCGGCACAACUUUtt	AAAGUUGUGCCGAACUUGUcg
F05	ALX4	ALX homeobox 4	60529	NM_021926	s34126	GCAGCUACCUGAGUGUCAAtt	UUGACACUCAGGUAGCUGCtg
G05	ZFHX4	zinc finger homeobox 4	79776	NM_024721	s36302	GCAACUACAGCACGAAUUAtt	UAAUUCGUGCUGUAGUUGCat
G05	ZFHX4	zinc finger homeobox 4	79776	NM_024721	s36300	GGAUGACCCUCAAUGACGAtt	UCGUCAUUGAGGGUCAUCCga
G05	ZFHX4	zinc finger homeobox 4	79776	NM_024721	s36301	GGUCAUUCAGUAUAACGAAtt	UUCGUUAUACUGAAUGACCag
H05	FOXP2	forkhead box P2	93986	NM_148900	s41213	GGCUAGACCUCACUACUAAtt	UUAGUAGUGAGGUCUAGCCct
H05	FOXP2	forkhead box P2	93986	NM_148900	s41214	GGAUCACAUUGACAGCAAUtt	AUUGCUGUCAAUGUGAUCCag
H05	FOXP2	forkhead box P2	93986	NM_148900	s41215	CAACAGUUCAAUGAAUCAAtt	UUGAUUCAUUGAACUGUUGct
A06	EBF3	early B-cell factor 3	253738	NM_001005463	s48441	GUGGAAGCCUUAUACGGAAtt	UUCCGUAUAAGGCUUCCACca
A06	EBF3	early B-cell factor 3	253738	NM_001005463	s48442	CGACAACAGUCAACGUGGAtt	UCCACGUUGACUGUUGUCGat
A06	EBF3	early B-cell factor 3	253738	NM_001005463	s48443	CAACGGCAUCCACUAUAAAtt	UUUAUAGUGGAUGCCGUUGtt
