## Supplementary Table 3 for "*RET* enhancer haplotype-dependent remodeling of the human fetal gut development program"

### Sheet: Sheet1
Gene	Assay ID
RET	Hs01120030_m1
EDNRB	Hs00240747_m1
ALX4	Hs00222494_m1
BACH1	Hs00230917_m1
BCL11A	Hs01093197_m1
EBF3	Hs01008793_m1
EMX2	Hs00244574_m1
FOXC1	Hs00559473_s1
FOXC2	Hs01013460_s1
FOXD1	Hs00270117_s1
GATA2	Hs00231119_m1
HOXC6	Hs00171690_m1
HOXC8	Hs00224073_m1
HOXC9	Hs00396786_m1
ISL1	Hs00158126_m1
LEF1	Hs01547250_m1
LHX9	Hs01547250_m1
PRRX2	Hs00212537_m1
SALL1	Hs04285637_m1
SALL4	Hs01010838_g1
SIX2	Hs00232731_m1
TWIST1	Hs00361186_m1
ASCL1	Hs00269932_m1
BARX1	Hs00222053_m1
BAZ2B	Hs01002426_m1
BNC2	Hs00417700_m1
FOXP1	Hs00417700_m1
NFAT5	Hs00232437_m1
PEG3	Hs00300418_s1
PLAG1	Hs04186040_m1
SNAI1	Hs00195591_m1
SOX10	Hs00366918_m1
TBX2	Hs00911929_m1
TBX3	Hs00195612_m1
ZFHX4	Hs01016103_m1
